# CRISPR Screens Identify Novel Regulators of cFLIP Dependency and Ligand-Independent, TRAIL-R1-Mediated Cell Death

**DOI:** 10.1101/2022.08.17.504167

**Authors:** Neil Kuehnle, Scout Mask Osborne, Ziyan Liang, Mark Manzano, Eva Gottwein

**Affiliations:** Department of Microbiology-Immunology, Northwestern University, Feinberg School of Medicine, Tarry 6-735, Chicago, Illinois, 60611, USA; Mark Manzano, Department of Microbiology and Immunology, University of Arkansas for Medical Sciences, Little Rock, Arkansas, USA

## Abstract

Kaposi’s sarcoma-associated herpesvirus (KSHV) causes primary effusion lymphoma (PEL). PEL cell lines require expression of the cellular FLICE inhibitory protein (cFLIP) for survival, although KSHV encodes a viral homolog of this protein (vFLIP). Cellular and viral FLIP proteins have several functions, including, most importantly, the inhibition of pro-apoptotic caspase 8 and modulation of NF-κB signaling. To investigate the essential role of cFLIP and its potential redundancy with vFLIP in PEL cells, we first performed rescue experiments with human or viral FLIP proteins known to affect FLIP target pathways differently. The long and short isoforms of cFLIP and molluscum contagiosum virus MC159L, which are all strong caspase 8 inhibitors, efficiently rescued the loss of endogenous cFLIP activity in PEL cells. KSHV vFLIP was unable to fully rescue the loss of endogenous cFLIP and is therefore functionally distinct. Next, we employed genome-wide CRISPR/Cas9 synthetic rescue screens to identify loss of function perturbations that can compensate for cFLIP knockout. Results from these screens and our validation experiments implicate the canonical cFLIP target caspase 8 and TRAIL receptor 1 (TRAIL-R1 or TNFRSF10A) in promoting constitutive death signaling in PEL cells. However, this process was independent of TRAIL receptor 2 or TRAIL, the latter of which is not detectable in PEL cell cultures. The requirement for cFLIP is also overcome by inactivation of the ER/Golgi resident chondroitin sulfate proteoglycan synthesis and UFMylation pathways, Jagunal homolog 1 (JAGN1) or CXCR4. UFMylation and JAGN1, but not chondroitin sulfate proteoglycan synthesis or CXCR4, contribute to TRAIL-R1 expression. In sum, our work shows that cFLIP is required in PEL cells to inhibit ligand-independent TRAIL-R1 cell death signaling downstream of a complex set of ER/Golgi-associated processes that have not previously been implicated in cFLIP or TRAIL-R1 function.
