## Supplemental Data File 2 for "CRISPR Screens Identify Novel Regulators of cFLIP Dependency and Ligand-Independent, TRAIL-R1-Mediated Cell Death"

### Sheet: Table S2_cFLIP_rescue_hits
		BCBL1 sgCFLIP Resistance					BCBL1 shCFLIP Resistance					BC2 sgCFLIP Resistance					Manzano NatComm 2018	DepMap Achilles+SCORE 2022 Q2
Gene Symbol	Function	pos|score	pos|p-value	pos|fdr	pos|rank	pos|lfc	pos|score	pos|p-value	pos|fdr	pos|rank	pos|lfc	pos|score	pos|p-value	pos|fdr	pos|rank	pos|lfc	median_neg|fdr (8 PEL)	common_essential	strongly_selective	percent_dependent_lines
B3GAT3	chondroitin sulfate proteoglycan synthesis	1.1151e-05	4.1764e-05	0.037954	20	3.4089	4.1305e-12	2.5913e-07	0.000171	9	1.36	0.014994	0.049017	0.805396	1157	1.7195	0.999999	FALSE	FALSE	0.105893
B4GALT7	chondroitin sulfate proteoglycan synthesis	5.038e-06	1.9455e-05	0.024443	14	4.1781	1.8155e-09	2.5913e-07	0.000171	23	1.2107	0.0010123	0.0036741	0.633283	107	3.0463	0.999999	FALSE	FALSE	0.0211786
C1orf27	UFMylation	8.8329e-05	0.00034734	0.147305	42	3.5029	6.3572e-08	2.5913e-07	0.000171	27	1.1024	0.15254	0.30536	0.970363	6000	0.3512	1	FALSE	FALSE	0.323204
CASP8	extrinsic apoptosis	3.7998e-06	1.323e-05	0.020944	12	4.226	3.7246e-10	2.5913e-07	0.000171	17	1.3963	0.00055188	0.0020159	0.563226	67	2.5001	0.999999	FALSE	FALSE	0.00184162
CHST15	chondroitin sulfate proteoglycan synthesis	0.00044799	0.0016418	0.275674	99	2.7446	1.929e-11	2.5913e-07	0.000171	12	1.1222	4.4236e-05	0.00016395	0.241051	13	3.6511	0.999999	FALSE	TRUE	0
CSGALNACT1	chondroitin sulfate proteoglycan synthesis	5.9636e-07	2.3346e-06	0.00495	9	3.5283	9.0897e-15	2.5913e-07	0.000171	1	1.3095	0.00047094	0.001733	0.548206	59	2.1474	0.999999	FALSE	FALSE	0
CXCR4	chemokine receptor	5.2428e-07	2.3346e-06	0.00495	6	3.5643	1.1687e-13	2.5913e-07	0.000171	5	1.4739	0.0082023	0.027914	0.765805	689	1.2947	0.999999	FALSE	FALSE	0
DDRGK1	UFMylation	6.0103e-06	2.3087e-05	0.025917	17	3.4175	8.8598e-11	2.5913e-07	0.000171	15	0.95954	0.0065728	0.022701	0.742856	577	2.2294	0.999999	FALSE	FALSE	0.119705
EHMT2	histone methyltransferase	0.00079249	0.0028745	0.342853	148	2.1028	5.9008e-05	0.00023607	0.079123	56	0.74982	0.97145	0.97143	1	17528	-0.58684	0.261726	TRUE	FALSE	0.588398
FADD	extrinsic apoptosis	3.4062e-09	2.5941e-07	0.00165	1	4.4137	3.2343e-11	2.5913e-07	0.000171	13	1.5083	0.19428	0.35623	0.984285	6895	0.84003	0.940138	FALSE	TRUE	0.146409
JAGN1	secretory pathway	5.7072e-05	0.00022594	0.116337	35	3.1204	1.0967e-11	2.5913e-07	0.000171	10	1.1634	0.0052963	0.01849	0.734597	472	1.2025	0.999999	FALSE	TRUE	0.00184162
PAPSS1	chondroitin sulfate proteoglycan synthesis	5.4688e-05	0.0001668	0.099474	33	3.192	1.5069e-10	2.5913e-07	0.000171	16	1.3388	0.0028918	0.0080571	0.694913	274	1.482	0.999999	FALSE	FALSE	0
SLC35B2	chondroitin sulfate proteoglycan synthesis	0.00020194	0.00076499	0.218339	61	3.1546	8.9358e-08	2.5913e-07	0.000171	28	1.1418	0.95178	0.95169	1	17126	-0.84156	0.999999	FALSE	TRUE	0.186004
SRP68	signal recognition particle	0.00012335	0.00048535	0.197072	44	2.6039	0.00011466	0.00045063	0.132238	65	0.70292	0.10053	0.21799	0.932448	4450	0.62116	0.901753	TRUE	FALSE	0.975138
SRP72	signal recognition particle	0.00043118	0.0015738	0.273222	98	2.9889	2.6568e-06	8.5514e-06	0.004299	38	0.83957	0.28388	0.44079	1	8266	-0.073939	0.267373	TRUE	FALSE	0.997238
TNFRSF10A	extrinsic apoptosis	2.1225e-07	1.297e-06	0.00495	5	3.6704	9.7238e-14	2.5913e-07	0.000171	4	1.303	0.0012717	0.0046174	0.633283	137	0.37977	0.999999	FALSE	FALSE	0
UBA5	UFMylation	2.1984e-08	2.5941e-07	0.00165	2	4.3845	2.5846e-12	2.5913e-07	0.000171	8	1.4911	4.2488e-07	1.2951e-06	0.00495	5	3.8924	0.999998	FALSE	FALSE	0.502762
UFC1	UFMylation	8.0811e-08	2.5941e-07	0.00165	3	3.7108	1.1142e-07	2.5913e-07	0.000171	29	1.1558	0.16579	0.32654	0.974682	6388	-1.101	0.999999	FALSE	FALSE	0.384899
UFL1	UFMylation	0.0017305	0.00617	0.41513	249	2.8013	2.3582e-07	1.2957e-06	0.000774	32	0.97368	0.079228	0.18021	0.912887	3762	1.1216	0.999999	FALSE	FALSE	0.38582
UFM1	UFMylation	5.7267e-07	2.3346e-06	0.00495	8	3.8549	1.3123e-09	2.5913e-07	0.000171	20	1.3525	0.012413	0.041019	0.782309	992	0.90844	0.999998	FALSE	FALSE	0.528545
UFSP2	UFMylation	2.0393e-07	1.0376e-06	0.00495	4	4.0102	1.0346e-09	2.5913e-07	0.000171	19	1.2999	0.00026161	0.00097622	0.478421	39	2.7552	0.999999	FALSE	FALSE	0.0966851
UGDH	chondroitin sulfate proteoglycan synthesis	7.7334e-05	0.00031103	0.139626	39	3.2073	9.201e-09	2.5913e-07	0.000171	25	1.0046	0.020382	0.064978	0.824256	1490	1.6431	0.999999	FALSE	FALSE	0.0092081
UXS1	chondroitin sulfate proteoglycan synthesis	1.3958e-05	5.5772e-05	0.044348	22	3.6019	1.2602e-14	2.5913e-07	0.000171	2	1.3216	0.00054316	0.0019833	0.563226	66	2.2005	0.999996	FALSE	TRUE	0.237569
XYLT2	chondroitin sulfate proteoglycan synthesis	8.076e-07	2.8535e-06	0.005446	10	3.7146	1.0752e-12	2.5913e-07	0.000171	7	1.3272	0.0020498	0.0073717	0.694913	197	1.7435	0.85343	FALSE	TRUE	0.242173
