## Supplemental Data File 3 for "CRISPR Screens Identify Novel Regulators of cFLIP Dependency and Ligand-Independent, TRAIL-R1-Mediated Cell Death"

### Sheet: DAVID_GOTERMS_All
Category	Term	Count	%	PValue	Genes	List Total	Pop Hits	Pop Total	Fold Enrichment	Bonferroni	Benjamini	FDR	neglog2FDR
GOTERM_BP_DIRECT	GO:1990592~protein K69-linked ufmylation	4	17.3913	2.2e-08	UFM1, UFC1, UBA5, DDRGK1	23	5	16129	561.009	4.68e-06	4.68e-06	4.37e-06	17.8039
GOTERM_BP_DIRECT	GO:0071569~protein ufmylation	4	17.3913	4.39e-08	UFM1, UFC1, UBA5, DDRGK1	23	6	16129	467.507	9.36e-06	4.68e-06	4.37e-06	17.8039
GOTERM_BP_DIRECT	GO:0033146~regulation of intracellular estrogen receptor signaling pathway	4	17.3913	1.23e-07	UFM1, UFSP2, UBA5, DDRGK1	23	8	16129	350.63	2.62e-05	8.72e-06	8.15e-06	16.9048
GOTERM_BP_DIRECT	GO:0061709~reticulophagy	4	17.3913	6.24e-07	UFM1, UFC1, UBA5, DDRGK1	23	13	16129	215.773	0.000133	3.32e-05	3.11e-05	14.9727
GOTERM_BP_DIRECT	GO:0030206~chondroitin sulfate biosynthetic process	4	17.3913	1.77e-06	CSGALNACT1, UGDH, CHST15, XYLT2	23	18	16129	155.836	0.000378	7.56e-05	7.06e-05	13.79
GOTERM_BP_DIRECT	GO:0006024~glycosaminoglycan biosynthetic process	4	17.3913	5.61e-06	FADD, B3GAT3, UGDH, XYLT2	23	26	16129	107.886	0.00119453	0.000199	0.000186	12.3924
GOTERM_BP_DIRECT	GO:0036462~TRAIL-activated apoptotic signaling pathway	3	13.0435	3.71e-05	TNFRSF10A, CASP8, FADD	23	7	16129	300.54	0.0078804	0.00113021	0.00105592	9.88728
GOTERM_BP_DIRECT	GO:0050650~chondroitin sulfate proteoglycan biosynthetic process	3	13.0435	6.36e-05	CSGALNACT1, B3GAT3, XYLT2	23	9	16129	233.754	0.0134493	0.00169251	0.00158127	9.3047
GOTERM_BP_DIRECT	GO:0034976~response to endoplasmic reticulum stress	4	17.3913	0.000157	UFM1, UFC1, UBA5, DDRGK1	23	78	16129	35.9621	0.0328529	0.00371134	0.0034674	8.17193
GOTERM_BP_DIRECT	GO:0015012~heparan sulfate proteoglycan biosynthetic process	3	13.0435	0.000211	B3GAT3, UGDH, XYLT2	23	16	16129	131.486	0.0438859	0.00448733	0.00419239	7.89801
GOTERM_BP_DIRECT	GO:0030166~proteoglycan biosynthetic process	3	13.0435	0.000367	FADD, CSGALNACT1, XYLT2	23	21	16129	100.18	0.0752379	0.0071095	0.0066422	7.23412
GOTERM_BP_DIRECT	GO:0008625~extrinsic apoptotic signaling pathway via death domain receptors	3	13.0435	0.00108791	TNFRSF10A, CASP8, FADD	23	36	16129	58.4384	0.206936	0.0193104	0.0180412	5.79256
GOTERM_BP_DIRECT	GO:0097191~extrinsic apoptotic signaling pathway	3	13.0435	0.00225976	TNFRSF10A, CASP8, FADD	23	52	16129	40.4574	0.382375	0.0370253	0.0345917	4.85343
GOTERM_BP_DIRECT	GO:0050651~dermatan sulfate proteoglycan biosynthetic process	2	8.69565	0.00408668	CSGALNACT1, B3GAT3	23	3	16129	467.507	0.581989	0.062176	0.0580893	4.10558
GOTERM_BP_DIRECT	GO:0071260~cellular response to mechanical stimulus	3	13.0435	0.00592077	TNFRSF10A, CASP8, FADD	23	85	16129	24.7504	0.717725	0.084075	0.078549	3.67026
GOTERM_BP_DIRECT	GO:0050428~3'-phosphoadenosine 5'-phosphosulfate biosynthetic process	2	8.69565	0.00815742	SLC35B2, PAPSS1	23	6	16129	233.754	0.825295	0.108596	0.101458	3.30105
GOTERM_BP_DIRECT	GO:0006614~SRP-dependent cotranslational protein targeting to membrane	2	8.69565	0.0122123	SRP68, SRP72	23	9	16129	155.836	0.926995	0.153013	0.142955	2.80636
GOTERM_BP_DIRECT	GO:0030203~glycosaminoglycan metabolic process	2	8.69565	0.0135604	FADD, XYLT2	23	10	16129	140.252	0.945422	0.160464	0.149917	2.73776
GOTERM_BP_DIRECT	GO:0030210~heparin biosynthetic process	2	8.69565	0.0149067	CSGALNACT1, XYLT2	23	11	16129	127.502	0.959198	0.167112	0.156128	2.6792
GOTERM_BP_DIRECT	GO:0048148~behavioral response to cocaine	2	8.69565	0.0202746	EHMT2, FADD	23	15	16129	93.5014	0.987258	0.188023	0.175665	2.5091
GOTERM_BP_DIRECT	GO:0060546~negative regulation of necroptotic process	2	8.69565	0.0202746	CASP8, FADD	23	15	16129	93.5014	0.987258	0.188023	0.175665	2.5091
GOTERM_BP_DIRECT	GO:0045651~positive regulation of macrophage differentiation	2	8.69565	0.0202746	CASP8, FADD	23	15	16129	93.5014	0.987258	0.188023	0.175665	2.5091
GOTERM_BP_DIRECT	GO:0005975~carbohydrate metabolic process	3	13.0435	0.020303	FADD, B3GAT3, UGDH	23	162	16129	12.9863	0.987337	0.188023	0.175665	2.5091
GOTERM_BP_DIRECT	GO:0097202~activation of cysteine-type endopeptidase activity	2	8.69565	0.0256145	CASP8, FADD	23	19	16129	73.8169	0.996022	0.220743	0.206234	2.27765
GOTERM_BP_DIRECT	GO:0043123~positive regulation of I-kappaB kinase/NF-kappaB signaling	3	13.0435	0.0267902	CASP8, SLC35B2, FADD	23	188	16129	11.1903	0.996924	0.220743	0.206234	2.27765
GOTERM_BP_DIRECT	GO:0045862~positive regulation of proteolysis	2	8.69565	0.0269451	CASP8, FADD	23	20	16129	70.1261	0.997027	0.220743	0.206234	2.27765
GOTERM_BP_DIRECT	GO:0043278~response to morphine	2	8.69565	0.041468	CXCR4, FADD	23	31	16129	45.2426	0.999879	0.327137	0.305635	1.71012
GOTERM_BP_DIRECT	GO:0006915~apoptotic process	4	17.3913	0.0454938	TNFRSF10A, CASP8, CXCR4, FADD	23	594	16129	4.7223	0.999951	0.346078	0.323331	1.62892
GOTERM_BP_DIRECT	GO:0007420~brain development	3	13.0435	0.0480547	UFM1, CXCR4, UFC1	23	259	16129	8.12271	0.999972	0.352953	0.329754	1.60054
GOTERM_BP_DIRECT	GO:0043065~positive regulation of apoptotic process	3	13.0435	0.0634941	TNFRSF10A, CASP8, FADD	23	303	16129	6.94318	0.999999	0.450808	0.421177	1.2475
GOTERM_BP_DIRECT	GO:0071466~cellular response to xenobiotic stimulus	2	8.69565	0.0850605	CXCR4, EHMT2	23	65	16129	21.5773	1	0.574524	0.536762	0.897645
GOTERM_BP_DIRECT	GO:0035690~cellular response to drug	2	8.69565	0.0863135	CXCR4, EHMT2	23	66	16129	21.2503	1	0.574524	0.536762	0.897645
GOTERM_BP_DIRECT	GO:0097190~apoptotic signaling pathway	2	8.69565	0.0962789	CASP8, FADD	23	74	16129	18.953	1	0.621437	0.580591	0.784405
GOTERM_CC_DIRECT	GO:0000139~Golgi membrane	6	26.087	0.000962	FADD, CSGALNACT1, B3GAT3, SLC35B2, CHST15, XYLT2	23	617	17055	7.21091	0.0423922	0.0432962	0.0365612	4.77354
GOTERM_CC_DIRECT	GO:0048500~signal recognition particle	2	8.69565	0.00515025	SRP68, SRP72	23	4	17055	370.761	0.20734	0.0537553	0.0453934	4.46138
GOTERM_CC_DIRECT	GO:0032580~Golgi cisterna membrane	3	13.0435	0.00531497	FADD, CSGALNACT1, UXS1	23	85	17055	26.1714	0.213224	0.0537553	0.0453934	4.46138
GOTERM_CC_DIRECT	GO:0005786~signal recognition particle, endoplasmic reticulum targeting	2	8.69565	0.00771588	SRP68, SRP72	23	6	17055	247.174	0.294297	0.0537553	0.0453934	4.46138
GOTERM_CC_DIRECT	GO:0097342~ripoptosome	2	8.69565	0.00771588	CASP8, FADD	23	6	17055	247.174	0.294297	0.0537553	0.0453934	4.46138
GOTERM_CC_DIRECT	GO:0031265~CD95 death-inducing signaling complex	2	8.69565	0.00771588	CASP8, FADD	23	6	17055	247.174	0.294297	0.0537553	0.0453934	4.46138
GOTERM_CC_DIRECT	GO:0031264~death-inducing signaling complex	2	8.69565	0.00899632	CASP8, FADD	23	7	17055	211.863	0.334134	0.0537553	0.0453934	4.46138
GOTERM_CC_DIRECT	GO:0005794~Golgi apparatus	6	26.087	0.0103098	FADD, B3GAT3, TNFRSF10A, SLC35B2, XYLT2, UBA5	23	1069	17055	4.16196	0.372711	0.0537553	0.0453934	4.46138
GOTERM_CC_DIRECT	GO:0005783~endoplasmic reticulum	6	26.087	0.0107511	UFM1, SRP68, SRP72, JAGN1, UFSP2, DDRGK1	23	1080	17055	4.11957	0.385175	0.0537553	0.0453934	4.46138
GOTERM_CC_DIRECT	GO:0045121~membrane raft	3	13.0435	0.0384405	TNFRSF10A, CASP8, FADD	23	242	17055	9.19242	0.828633	0.172982	0.146074	2.77523
GOTERM_CC_DIRECT	GO:0030173~integral component of Golgi membrane	2	8.69565	0.0782371	CSGALNACT1, SLC35B2	23	63	17055	23.5404	0.974422	0.320061	0.270274	1.88751
GOTERM_MF_DIRECT	GO:0035877~death effector domain binding	2	8.69565	0.00505171	CASP8, FADD	22	4	16598	377.227	0.362845	0.261794	0.258853	1.9498
GOTERM_MF_DIRECT	GO:0005047~signal recognition particle binding	2	8.69565	0.00756844	SRP68, SRP72	22	6	16598	251.485	0.49143	0.261794	0.258853	1.9498
GOTERM_MF_DIRECT	GO:0008312~7S RNA binding	2	8.69565	0.00882453	SRP68, SRP72	22	7	16598	215.558	0.545642	0.261794	0.258853	1.9498
GOTERM_MF_DIRECT	GO:0005123~death receptor binding	2	8.69565	0.0188189	CASP8, FADD	22	15	16598	100.594	0.815636	0.41872	0.414016	1.27224
GOTERM_MF_DIRECT	GO:0015020~glucuronosyltransferase activity	2	8.69565	0.0324045	CSGALNACT1, B3GAT3	22	26	16598	58.035	0.946697	0.571386	0.564966	0.823763
GOTERM_MF_DIRECT	GO:0005164~tumor necrosis factor receptor binding	2	8.69565	0.0385204	CASP8, FADD	22	31	16598	48.6745	0.969684	0.571386	0.564966	0.823763
GOTERM_MF_DIRECT	GO:0043022~ribosome binding	2	8.69565	0.076799	SRP68, SRP72	22	63	16598	23.9509	0.999185	0.867433	0.857686	0.221478
GOTERM_MF_DIRECT	GO:0030145~manganese ion binding	2	8.69565	0.0779715	FADD, XYLT2	22	64	16598	23.5767	0.999272	0.867433	0.857686	0.221478
