## Supplemental Data File 5 for "CRISPR Screens Identify Novel Regulators of cFLIP Dependency and Ligand-Independent, TRAIL-R1-Mediated Cell Death"

### Sheet: A - PCR Cloning Primers
ID	Name	Sequence	Final Construct(s)	Primer Direction
3551	T2A_Hygro_F	CACGCCATCGCCTCCGGCTCCGCCTTGCCCGGCAGTGGAGAGGGCAGAGG	pZIP-ZsGreen-T2A-Hyg-shNT4	Forward
3552	T2A_Hygro_R	CCTCATTCAAACAGGATCCATTGCGGCCGCTCATTCCTTTGCCCTAGGACGAGTGC	pZIP-ZsGreen-T2A-Hyg-shNT4	Reverse
3646	MSCV_vCyc_F	CCGGAATTAGATCTCTCGAGATGGCTACTGCAAATAATCC	pMSCV-vCyclin	Forward
3647	MSCV_vCyc_R	TCCCCTACCCGGTAGAATTCTTAATATGAGTCCAGTATCC	pMSCV-vCyclin	Reverse
3648	MSCV_vFLIP_F	CCGGAATTAGATCTCTCGAGATGGCAACGTACGAAGTACT	pMSCV-vFLIP	Forward
3649	MSCV_vFLIP_R	TCCCCTACCCGGTAGAATTCCTATGGGGTATGCCGATAGT	pMSCV-vFLIP	Reverse
4317	VFLIP_F	CGTCAGATCCGCTAGCGCTACCGGTCGCCACCATGGCAACGTACGAAGTA	pLC-[VFLIP]-3XFLAG-IRES-HYG	Forward
4318	VFLIP_R	CCGTCATGGTCTTTGTAGTCTGGGGTATGCCGATAGTGCT	pLC-[VFLIP]-3XFLAG-IRES-HYG	Reverse
4319	VFLIP-C-FLAG-F	AGCACTATCGGCATACCCCAGACTACAAAGACCATGACGG	pLC-[VFLIP]-3XFLAG-IRES-HYG	Forward
4323	FLAG_R	GGGGGGGGAGGGAGAGGGGCGGATCCCTACTTGTCATCGTCATCCTTGTA	pLC-[CFLIP-S, CFLIP-L, VFLIP, MC159L, MC160L]-3XFLAG-IRES-HYG	Reverse
4338	MC159L_F	CGTCAGATCCGCTAGCGCTACCGGTCGCCACCATGTCCGACTCCAAGGAG	pLC-[MC159L]-3XFLAG-IRES-HYG	Forward
4339	MC159L_R	CCGTCATGGTCTTTGTAGTCAGTCGTTTGCTCGGGGCTGT	pLC-[MC159L]-3XFLAG-IRES-HYG	Reverse
4340	MC160L_F	CGTCAGATCCGCTAGCGCTACCGGTCGCCACCATGGCGCACGAGCCAATC	pLC-[MC160L]-3XFLAG-IRES-HYG	Forward
4341	MC160L_R	CCGTCATGGTCTTTGTAGTCGTAGGAAGCTTTCGTTCGCA	pLC-[MC160L]-3XFLAG-IRES-HYG	Reverse
4342	MC159L-C-FLAG_F	ACAGCCCCGAGCAAACGACTGACTACAAAGACCATGACGG	pLC-[MC159L]-3XFLAG-IRES-HYG	Forward
4343	MC160L-C-FLAG_F	TGCGAACGAAAGCTTCCTACGACTACAAAGACCATGACGG	pLC-[MC160L]-3XFLAG-IRES-HYG	Forward
4594	ZIP_Hygro_sh_F	CTCGTCCTAGGGCAAAGGAATGAGCGGCCGCTGTTTGAATGAGGCTTCAGT	pZIP-ZsGreen-T2A-Hyg-[cFLIP-sh1, cFLIP-shM, cFLIP-shN, shRen308, shRen713]	Forward
4607	mir30_Mlu_F	GAGGTTGATTGTTCCAGGCGCGCCACGCGTAAAGTGATTTAATTTATACC	pZIP-ZsGreen-T2A-Hyg-[cFLIP-sh1, cFLIP-shM, cFLIP-shN, shRen308, shRen713]	Reverse
4672	CFLIP_F	CGTCAGATCCGCTAGCGCTACCGGTCGCCACCATGTCTGCTGAAGTCATC	pLC-[CFLIP-S, CFLIP-L]-3XFLAG-IRES-HYG	Forward
4673	cFLIP_sgMut_R	TTCTCTTTACTTATCTTACCCCGACCCATGTAATCCTTCA	pLC-[CFLIP-S, CFLIP-L]-3XFLAG-IRES-HYG	Reverse
4674	cFLIP_sgMut_F	ATGGGTCGGGGTAAGATAAGTAAAGAGAAGAGTTTCTTGG	pLC-[CFLIP-S, CFLIP-L]-3XFLAG-IRES-HYG	Forward
2430	pLX_F1	AAAAACTCGAGTGTACAAAAAAGCAGGCTTTAAAG	pLX sgRNAs	Forward
2431	pLX_R2	AAAAAGCTAGCTAATGCCAACTTTGTACAAGAAAGCTG	pLX sgRNAs	Reverse
5312	LXflipSG1f	GATTACCTATAGTCCGAAACAGTTTTAGAGCTAGAAATAGCAA	pLX-sgRNA-cFLIP sg1	Forward
5313	LXflipSG1r	TGTTTCGGACTATAGGTAATCGGTGTTTCGTCCTTTCC	pLX-sgRNA-cFLIP sg1	Reverse
5320	pCWmCherryF	ATCGCCTGGAGAATTGGCTAGCGACACCGGTGCCACCATGGTGAGCAAGGGCGAG	pCW-Zeo-mCherry	Forward
5321	pCWmCherryR	TGGAAAAGGCGCAACC	pCW-Zeo-mCherry	Reverse
5327	zeoF4cw	CCGACCTCTCTCCCCAGCAATTCCCTGCAGGGCCACCATGGCCAAGTTGACCAG	pCW-MCS-Zeo	Forward
5328	zeoR4cw	CAGCAGAGAGAAGTTTGTTGCGCCGGATCCGTCCTGCTCCTCGGC	pCW-MCS-Zeo	Reverse

### Sheet: B - Gene Fragments
Name	Sequence
cFLIP-sh1	ACGAGCTGTACAAGTAGCGACACCGGTGCAGTCGACACCGGAATTCACACTTCTAGATGTTTGAATGAGGCTTCAGTACTTTACAGAATCGTTGCCTGCACATCTTGGAAACACTTGCTGGGATTACTTCTTCAGGTTAACCCAACAGAAGGCTCGAGAAGGTATATTGCTGTTGACAGTGAGCGCCTACGACAGCTTTGTGTGTGATAGTGAAGCCACAGATGTATCACACACAAAGCTGTCGTAGTTGCCTACTGCCTCGGACTTCAAGGGGCTACTTTAGGAGCAATTATCTTGTTTACTAAAACTGAATACCTTGCTATCTCTTTGATACATTTTTACAAAGCTGAATTAAAATGGTATAAATTAAATCACTTTCAATTGACACTACGCGTCGGG…
cFLIP-shM	CTCGTCCTAGGGCAAAGGAATGAGCGGCCGCTGTTTGAATGAGGCTTCAGTACTTTACAGAATCGTTGCCTGCACATCTTGGAAACACTTGCTGGGATTACTTCTTCAGGTTAACCCAACAGAAGGCTAAAGAAGGTATATTGCTGTTGACAGTGAGCGAAGGGACCTTCTGGATATTTTATAGTGAAGCCACAGATGTATAAAATATCCAGAAGGTCCCTGTGCCTACTGCCTCGGACTTCAAGGGGCTACTTTAGGAGCAATTATCTTGTTTACTAAAACTGAATACCTTGCTATCTCTTTGATACATTTTTACAAAGCTGAATTAAAATGGTATAAATTAAATCACTTTACGCGTGGCGCGCCTGGAACAATCAACCTC
cFLIP-shN	CTCGTCCTAGGGCAAAGGAATGAGCGGCCGCTGTTTGAATGAGGCTTCAGTACTTTACAGAATCGTTGCCTGCACATCTTGGAAACACTTGCTGGGATTACTTCTTCAGGTTAACCCAACAGAAGGCTAAAGAAGGTATATTGCTGTTGACAGTGAGCGCGGTTGAGTTGGAGAAACTAAATAGTGAAGCCACAGATGTATTTAGTTTCTCCAACTCAACCATGCCTACTGCCTCGGACTTCAAGGGGCTACTTTAGGAGCAATTATCTTGTTTACTAAAACTGAATACCTTGCTATCTCTTTGATACATTTTTACAAAGCTGAATTAAAATGGTATAAATTAAATCACTTTACGCGTGGCGCGCCTGGAACAATCAACCTC
shRen308	TGTTTGAATGAGGCTTCAGTACTTTACAGAATCGTTGCCTGCACATCTTGGAAACACTTGCTGGGATTACTTCTTCAGGTTAACCCAACAGAAGGCTAAAGAAGGTATATTGCTGTTGACAGTGAGCGCTGGTTTGAACTTCTTAATTTATAGTGAAGCCACAGATGTATAAATTAAGAAGTTCAAACCATTGCCTACTGCCTCGGACTTCAAGGGGCTACTTTAGGAGCAATTATCTTGTTTACTAAAACTGAATACCTTGCTATCTCTTTGATACATTTTTACAAAGCTGAATTAAAATGGTATAAATTAAATCACTTTA
shRen713	TGTTTGAATGAGGCTTCAGTACTTTACAGAATCGTTGCCTGCACATCTTGGAAACACTTGCTGGGATTACTTCTTCAGGTTAACCCAACAGAAGGCTAAAGAAGGTATATTGCTGTTGACAGTGAGCGCAGGAATTATAATGCTTATCTATAGTGAAGCCACAGATGTATAGATAAGCATTATAATTCCTATGCCTACTGCCTCGGACTTCAAGGGGCTACTTTAGGAGCAATTATCTTGTTTACTAAAACTGAATACCTTGCTATCTCTTTGATACATTTTTACAAAGCTGAATTAAAATGGTATAAATTAAATCACTTTA
CFLIP-L	CGTCAGATCCGCTAGCGCTACCGGTCGCCACCATGTCTGCTGAAGTCATCCATCAGGTTGAAGAAGCACTTGATACAGATGAGAAGGAGATGCTGCTCTTTTTGTGCCGGGATGTTGCTATAGATGTGGTTCCACCTAATGTCAGGGACCTTCTGGATATTTTACGGGAAAGAGGTAAGCTGTCTGTCGGGGACTTGGCTGAACTGCTCTACAGAGTGAGGCGATTTGACCTGCTCAAACGTATCTTGAAGATGGACAGAAAAGCTGTGGAGACCCACCTGCTCAGGAACCCTCACTTGGTTTCGGACTATAGAGTGCTGATGGCAGAGATTGGTGAGGATTTGGATAAATCTGATGTGTCCTCATTAATTTTCCTCATGAAGGATTACATGGGCCGAG…
CFLIP-S	CGTCAGATCCGCTAGCGCTACCGGTCGCCACCATGTCTGCTGAAGTCATCCATCAGGTTGAAGAAGCACTTGATACAGATGAGAAGGAGATGCTGCTCTTTTTGTGCCGGGATGTTGCTATAGATGTGGTTCCACCTAATGTCAGGGACCTTCTGGATATTTTACGGGAAAGAGGTAAGCTGTCTGTCGGGGACTTGGCTGAACTGCTCTACAGAGTGAGGCGATTTGACCTGCTCAAACGTATCTTGAAGATGGACAGAAAAGCTGTGGAGACCCACCTGCTCAGGAACCCTCACTTGGTTTCGGACTATAGAGTGCTGATGGCAGAGATTGGTGAGGATTTGGATAAATCTGATGTGTCCTCATTAATTTTCCTCATGAAGGATTACATGGGCCGAG…
Codon Optimized vCyc-IRES-vFLIP	CCGGAATTAGATCTCTCGAGATGGCTACTGCAAATAATCCACCGAGTGGCCTGCTCGACCCGACCCTGTGCGAGGATCGGATTTTTTACAATATCCTGGAAATAGAGCCGAGGTTCCTGACGAGCGACTCTGTCTTCGGGACCTTCCAACAGTCTCTGACTAGCCACATGCGGAAACTGCTCGGCACATGGATGTTCTCTGTATGTCAAGAGTATAATCTCGAGCCGAATGTTGTGGCCCTGGCACTCAACCTTCTCGACCGGTTGCTCCTCATCAAGCAGGTTAGTAAAGAACATTTTCAGAAAACCGGATCTGCTTGTTTGCTCGTGGCAAGCAAGCTTCGAAGTTTGACACCAATCAGCACCTCTTCTCTCTGTTACGCAGCAGCTGACAGTTTTT…
5322MPZ-C-mCherry	GACCTCTCAGGTCACGCTGTATGTCTTTGAAAAAGTGCCAACTAGGTACGGGGTCGTTCTGGGAGCTGTGATCGGGGGTGTCCTCGGGGTGGTGCTGTTGCTGCTGCTGCTTTTCTACGTGGTTCGGTACTGCTGGCTACGCAGGCAGGCGGCCCTGCAGAGGAGGCTCAGTGCTATGGAGAAGGGGAAATTGCACAAGCCAGGAAAGGACGCGTCGAAGCGCGGGCGGCAGACGCCAGTGCTGTATGCAATGCTGGACCACAGCAGAAGCACCAAAGCTGTCAGTGAGAAGAAGGCCAAGGGGCTGGGGGAGTCTCGCAAGGATAAGAAAGTGAGCAAGGGCGAGGAGGATAACATGGCCATCATCAAGGAGTTCATGCGCTTCAAGGTGCACATGGA…
5324MPZ-N-S63Del	ATCGCCTGGAGAATTGGCTAGCGACACCGGTGCCACCATGGCTCCTGGGGCTCCCTCATCCAGCCCCAGCCCTATCCTGGCTGTGCTGCTCTTCTCTTCTTTGGTGCTGTCCCCGGCCCAGGCCATCGTGGTTTACACCGACAGGGAGGTCCATGGTGCTGTGGGCTCCCGGGTGACCCTGCACTGCTCCTTCTGGTCCAGTGAGTGGGTCTCAGATGACATCTTCACCTGGCGCTACCAGCCCGAAGGGGGCAGAGATGCCATTTCGATCTTCCACTATGCCAAGGGACAACCCTACATTGACGAGGTGGGGACCTTCAAAGAGCGCATCCAGTGGGTAGGGGACCCTCGCTGGAAGGATGGCTCCATTGTCATACACAACCTAGACTACAGTGACAA…
5326MPZ-N-S63Del-EctoYtoE	ATCGCCTGGAGAATTGGCTAGCGACACCGGTGCCACCATGGCTCCTGGGGCTCCCTCATCCAGCCCCAGCCCTATCCTGGCTGTGCTGCTCTTCTCTTCTTTGGTGCTGTCCCCGGCCCAGGCCATCGTGGTTTACACCGACAGGGAGGTCCATGGTGCTGTGGGCTCCCGGGTGACCCTGCACTGCTCCTTCTGGTCCAGTGAGTGGGTCTCAGATGACATCTTCACCTGGCGCGAGCAGCCCGAAGGGGGCAGAGATGCCATTTCGATCTTCCACGAGGCCAAGGGACAACCCTACATTGACGAGGTGGGGACCTTCAAAGAGCGCATCCAGTGGGTAGGGGACCCTCGCTGGAAGGATGGCTCCATTGTCATACACAACCTAGACTACAGTGACAA…

### Sheet: C - sgRNAs
Nickname	Target	Vector	Forward Oligo	Reverse Oligo	Forward ID	Reverse ID
cFLIP #2	CFLAR	LentiGuide-Puro	CACCGGGGCCGAGGCAAGATAAGCA	AAACTGCTTATCTTGCCTCGGCCCC	4532	4533
AAVS1	AAVS1	pLenti SpBsmBI Guide Hygro	ACACCGGGGCCACTAGGGACAGGATG	AAAACATCCTGTCCCTAGTGGCCCCG	3455	3455
cFLIP	CFLAR	pLenti SpBsmBI Guide Hygro	ACACCGATTACCTATAGTCCGAAACAG	AAAACTGTTTCGGACTATAGGTAATCG	3469	3470
CASP8 #1	CASP8	pLenti SpBsmBI Guide Hygro	ACACCGTCTACTGTGCAGTCATCGTGG	AAAACCACGATGACTGCACAGTAGACG	3743	3744
CASP8 #2	CASP8	pLenti SpBsmBI Guide Hygro	ACACCGCCTGGACTACATTCCGCAAG	AAAACTTGCGGAATGTAGTCCAGGCG	3745	3746
TRAIL-R1 #1	TNFRSF10A	pLenti SpBsmBI Guide Hygro	ACACCGAGCCTGTAACCGGTGCACAGG	AAAACCTGTGCACCGGTTACAGGCTCG	4147	4148
TRAIL-R1 #2	TNFRSF10A	pLenti SpBsmBI Guide Hygro	ACACCGGGGGTCCGTGCTGTCCCATGG	AAAACCATGGGACAGCACGGACCCCCG	4522	4523
TRAIL-R2	TNFRSF10B	pLenti SpBsmBI Guide Hygro	ACACCGAGGTGGACACAATCCCTCTGG	AAAACCAGAGGGATTGTGTCCACCTCG	4149	4150
TRAIL	TNFSF10	pLenti SpBsmBI Guide Hygro	ACACCGCCTGGGAATCATCAAGGAGTG	AAAACACTCCTTGATGATTCCCAGGCG	4163	4164
UFM1 #1	UFM1	pLenti SpBsmBI Guide Hygro	ACACCGACACTTTGTACGGCAGCCGTG	AAAACACGGCTGCCGTACAAAGTGTCG	4941	4953
UFM1 #2	UFM1	pLenti SpBsmBI Guide Hygro	ACACCGCTTTAAGATCACGCTGACGTG	AAAACACGTCAGCGTGATCTTAAAGCG	4940	4952
DDRGK1 #1	DDRGK1	pLenti SpBsmBI Guide Hygro	ACACCGAAATTGGAGCTAAGAAACTGG	AAAACCAGTTTCTTAGCTCCAATTTCG	4935	4947
DDRGK1 #2	DDRGK1	pLenti SpBsmBI Guide Hygro	ACACCGGGAGTACCTGAAACTGAAGGG	AAAACCCTTCAGTTTCAGGTACTCCCG	3934	4946
JAGN1 #1	JAGN1	pLenti SpBsmBI Guide Hygro	ACACCGAGGTAGCTAATGTTGTTGCGG	AAAACCGCAACAACATTAGCTACCTCG	4987	4995
JAGN1 #2	JAGN1	pLenti SpBsmBI Guide Hygro	ACACCGTCGCCATGCACTACCAGATGG	AAAACCATCTGGTAGTGCATGGCGACG	4988	4996
CXCR4 #1	CXCR4	pLenti SpBsmBI Guide Hygro	ACACCGCATCTTTGCCAACGTCAGTGCG	AAAACCACTGACGTTGGCAAAGATGCG	5003	5005
CXCR4 #2	CXCR4	pLenti SpBsmBI Guide Hygro	ACACCGACACCGAGGAAATGGGCTCACG	AAAACTGAGCCCATTTCCTCGGTGTCG	5004	5006
UGDH #1	UGDH	pLenti SpBsmBI Guide Hygro	ACACCGGAAGTGGTAGAATCCTGTCGG	AAAACCGACAGGATTCTACCACTTCCG	4991	4999
UGDH #2	UGDH	pLenti SpBsmBI Guide Hygro	ACACCGTAGACATGAATGACTACCAGG	AAAACCTGGTAGTCATTCATGTCTACG	4992	5000
CHST15 #1	CHST15	pLenti SpBsmBI Guide Hygro	ACACCGTGCCCTATGATGTAGAAGTGG	AAAACCACTTCTACATCATAGGGCACG	4993	5001
CHST15 #2	CHST15	pLenti SpBsmBI Guide Hygro	ACACCGGGCATTATTATCCCACATCGG	AAAACCGATGTGGGATAATAATGCCCG	4994	5002

### Sheet: D - Antibodies
Target Gene/Protein	Vendor/Source	Catalog Number	Dilution	Source Species	Buffer	Application
CFLAR (cFLIP)	Cell Signaling Technology	56343	1:2000	Rabbit	Odyssey or Intercept (TBST)	Western (IRDye 800CW)
CASP8	Cell Signaling Technology	9746S	1:2000	Mouse	Odyssey or Intercept (TBST)	Western (IRDye 800CW)
K13 (vFLIP)	Sander et al. 2008 JVI 4:1908-1922	4C1	1:1000	Rat	5% milk (TBST)	Western (HRP)
ORF72 (vCyclin)	Abcam	ab12208	1:500	Rat	5% milk (TBST)	Western (HRP)
GAPDH	Santa Cruz	SC-47724	1:5000	Mouse	Odyssey or Intercept (TBST)	Western (IRDye 800CW)
FLAG	Sigma-Aldritch	F1804	1:2000	Mouse	Odyssey or Intercept (TBST)	Western (IRDye 800CW)
TNFRSF10A (TRAIL-R1)	Cell Signaling Technology	42533	1:1000	Rabbit	Intercept (TBST)	Western (IRDye 800CW)
TNFRSF10A (TRAIL-R1)	Cell Signaling Technology	42533	1:500	Rabbit	0.1% saponin-3% BSA (PBS)	Immunofluorescence
TNFRSF10A (TRAIL-R1)	Abcam	ab59047	1:100	Mouse	1% BSA (PBS)	Flow Cytometry
TNFRSF10A (TRAIL-R1)	Abcam	ab59047	1:100	Mouse	0.1% saponin-3% BSA (PBS)	Immunofluorescence
anti-Mouse IgG (H + L)	LI-COR	926-32210	1:15000	Goat	Same as primary	IRDYE 800CW Secondary
anti-Rabbit IgG (H + L)	LI-COR	926-32211	1:15000	Goat	Same as primary	IRDYE 800CW Secondary
anti-rat IgG	Santa Cruz	SC-2032	1:5000	Goat	Same as primary	HRP Secondary
ERGIC53	Proteintech	13364-1-AP	1:50	Rabbit	0.1% saponin-3% BSA (PBS)	Immunofluorescence
ERGIC53	Santa Cruz	sc-365158	1:50	Mouse	0.1% saponin-3% BSA (PBS)	Immunofluorescence
ERp72	CST	5033S	1:50	Rabbit	0.1% saponin-3% BSA (PBS)	Immunofluorescence
Giantin	Abcam	ab37266	1:500	Mouse	0.1% saponin-3% BSA (PBS)	Immunofluorescence
anti-Rabbit IgG (H + L)	Thermo Fisher	A11036	1:1000	Goat	0.1% saponin-3% BSA (PBS)	Immunofluorescence (Alexa Fluor 568)
anti-Rabbit IgG (H + L)	Thermo Fisher	PIA32731TR	1:1000	Goat	0.1% saponin-3% BSA (PBS)	Immunofluorescence (Alexa Fluor 488)
anti-Mouse IgG (H + L)	Thermo Fisher	PIA32723TR	1:1000	Goat	0.1% saponin-3% BSA (PBS)	Immunofluorescence (Alexa Fluor 488)
anti-Mouse IgG (H + L)	Thermo Fisher	A11031	1:1000	Goat	0.1% saponin-3% BSA (PBS)	Immunofluorescence (Alexa Fluor 568)

### Sheet: E - NGS Library Prep Primers
Index	Index	Index Sequence (Primer/Reverse Complement)	Full Primer Sequence
GWI0	ATCCTTGG	ccaaggat	CAAGCAGAAGACGGCATACGAGATccaaggatGTGACTGGAGTTCAGACGTGTGCTCTTCCGATCTGTTTAAAACTTTATCCATCTTTGC
GWI1	GCGGCATT	aatgccgc	CAAGCAGAAGACGGCATACGAGATaatgccgcGTGACTGGAGTTCAGACGTGTGCTCTTCCGATCTGTTTAAAACTTTATCCATCTTTGC
GWI3	GTGGCTCC	ggagccac	CAAGCAGAAGACGGCATACGAGATggagccacGTGACTGGAGTTCAGACGTGTGCTCTTCCGATCTGTTTAAAACTTTATCCATCTTTGC
GWI4	TGGTCTGC	gcagacca	CAAGCAGAAGACGGCATACGAGATgcagaccaGTGACTGGAGTTCAGACGTGTGCTCTTCCGATCTGTTTAAAACTTTATCCATCTTTGC
GWI5	GTGTCCCT	agggacac	CAAGCAGAAGACGGCATACGAGATagggacacGTGACTGGAGTTCAGACGTGTGCTCTTCCGATCTGTTTAAAACTTTATCCATCTTTGC
GWI9	TGTCCCGG	ccgggaca	CAAGCAGAAGACGGCATACGAGATccgggacaGTGACTGGAGTTCAGACGTGTGCTCTTCCGATCTGTTTAAAACTTTATCCATCTTTGC

### Sheet: F - Amplicon INDEL Sequencing
ID	Gene	sgRNA_Locus	Sequence	Primer Direction
5186	TNFRSF10B	1	ATGCCCATCCCTGCTTTG	Forward
5187	TNFRSF10B	1	GGAAACAGACTGGAAGCTCAT	Reverse
5188	TNFSF10	1	AGCTCCTTGCTTTGCTACA	Forward
5189	TNFSF10	1	TCGAAAGTATGTTTGGGAATAGATG	Reverse
5218	UFM1	1	AGGAAGTCGTGCTACCC	Forward
5219	UFM1	1	GCCGAGCTACTCACACTTT	Reverse
5192	UFM1	2	TTGCTTACCGACTGCCATAAT	Forward
5193	UFM1	2	AGATGAAGTGAAGAGATGAAGACTG	Reverse
5194	DDRGK1	1	GAGGAGGAAGGTGTCGAGAAG	Forward
5195	DDRGK1	1	CAAACACCAGCCCAGCAG	Reverse
5196	DDRGK1	2	CTATGTCCACAGGAGGAGGAG	Forward
5197	DDRGK1	2	TGGCTAGCCTTGCGTCTG	Reverse
5198	JAGN1	1	CATGCCCTATCAGTGGGAATAC	Forward
5199	JAGN1	1	AACCAAAGAGGAAACGGTAGG	Reverse
5200	JAGN1	2	TCTGGGCAGGCACAATGG	Forward
5201	JAGN1	2	GGGACTTGGCAGGTGAGC	Forward
5202	CXCR4	1	AGGAAGCTGTTGGCTGAAA	Forward
5203	CXCR4	1	TGACAATACCAGGCAGGATAAG	Reverse
5204	CXCR4	2	TGTCCATTCCTTTGCCTCTTT	Forward
5205	CXCR4	2	CCATGACCAGGATGACCAATC	Reverse
5206	UGDH	1	ACCATGCCCTTTAACAAATGTA	Forward
5207	UGDH	1	ACAAGATCAGCTTCTTTGATGG	Reverse
5208	UGDH	2	TCTGAGTAATGTGTGTCATAGGC	Forward
5209	UGDH	2	CCTTGTATCACCAGTGTCCTTT	Reverse
5210	CHST15	1	TCCTACGTGCTCTACTCCAA	Forward
5211	CHST15	1	CTTGATGGCGGAGAACTTGA	Reverse
5212	CHST15	2	CCTGCTCACTTGGAGTGTTT	Forward
5213	CHST15	2	GAAACTGCTCACCTCTCCAC	Reverse
