## Supplemental Data FIle 6 for "CRISPR Screens Identify Novel Regulators of cFLIP Dependency and Ligand-Independent, TRAIL-R1-Mediated Cell Death"

### Sheet: 1B
Test for loss of viability
test_name	Control_CellLine	Control_sgRNA	Experimental_CellLine	Experimental_sgRNA	test_type	pvalue	FDR	significant
1B_BCBL-1_IRF4	BCBL-1	AAVS1	BCBL-1	IRF4	one-sample	7.07095e-10	6.26823e-09	Y
1B_BCBL-1_PSMD1	BCBL-1	AAVS1	BCBL-1	PSMD1	one-sample	3.25435e-09	1.30174e-08	Y
1B_BCBL-1_cFLIP sg1	BCBL-1	AAVS1	BCBL-1	cFLIP sg1	one-sample	1.86191e-09	9.30953e-09	Y
1B_BCBL-1_cFLIP sg2	BCBL-1	AAVS1	BCBL-1	cFLIP sg2	one-sample	1.01594e-11	2.0318e-10	Y
1B_BC-1_IRF4	BC-1	AAVS1	BC-1	IRF4	one-sample	8.34917e-07	2.08729e-06	Y
1B_BC-1_PSMD1	BC-1	AAVS1	BC-1	PSMD1	one-sample	3.5283e-07	1.00809e-06	Y
1B_BC-1_cFLIP sg1	BC-1	AAVS1	BC-1	cFLIP sg1	one-sample	0.000549566	0.000785095	Y
1B_BC-1_cFLIP sg2	BC-1	AAVS1	BC-1	cFLIP sg2	one-sample	0.00775207	0.00912008	Y
1B_BC-2_IRF4	BC-2	AAVS1	BC-2	IRF4	one-sample	9.40234e-10	6.26823e-09	Y
1B_BC-2_PSMD1	BC-2	AAVS1	BC-2	PSMD1	one-sample	0.000103247	0.000187721	Y
1B_BC-2_cFLIP sg1	BC-2	AAVS1	BC-2	cFLIP sg1	one-sample	0.000197156	0.000328594	Y
1B_BC-2_cFLIP sg2	BC-2	AAVS1	BC-2	cFLIP sg2	one-sample	0.000406591	0.000625524	Y
1B_BC-3_IRF4	BC-3	AAVS1	BC-3	IRF4	one-sample	6.62862e-08	2.20954e-07	Y
1B_BC-3_PSMD1	BC-3	AAVS1	BC-3	PSMD1	one-sample	6.37052e-06	1.41567e-05	Y
1B_BC-3_cFLIP sg1	BC-3	AAVS1	BC-3	cFLIP sg1	one-sample	0.0844636	0.0889091	N
1B_BC-3_cFLIP sg2	BC-3	AAVS1	BC-3	cFLIP sg2	one-sample	0.828119	0.828119	N
1B_BC-5_IRF4	BC-5	AAVS1	BC-5	IRF4	one-sample	0.00582241	0.00740413	Y
1B_BC-5_PSMD1	BC-5	AAVS1	BC-5	PSMD1	one-sample	0.00592331	0.00740413	Y
1B_BC-5_cFLIP sg1	BC-5	AAVS1	BC-5	cFLIP sg1	one-sample	3.61535e-05	7.2307e-05	Y
1B_BC-5_cFLIP sg2	BC-5	AAVS1	BC-5	cFLIP sg2	one-sample	0.0510127	0.0566808	N

### Sheet: 1C
Test for loss of viability
test_name	Control_CellLine	Control_sgRNA	Experimental_CellLine	Experimental_sgRNA	test_type	pvalue	FDR	significant
1C_ZsGreen_PSMD1	ZsGreen	AAVS1	ZsGreen	PSMD1	one-sample	6.9151e-06	2.31872e-05	Y
1C_ZsGreen_cFLIP_sg1	ZsGreen	AAVS1	ZsGreen	cFLIP sg1	one-sample	7.72906e-06	2.31872e-05	Y
1C_ZsGreen_cFLIP_sg1	ZsGreen	AAVS1	ZsGreen	cFLIP sg2	one-sample	0.00543547	0.00978384	Y
1C_cFLIP-L_PSMD1	cFLIP-L	AAVS1	cFLIP-L	PSMD1	one-sample	1.25765e-05	2.82972e-05	Y
1C_ cFLIP-L_cFLIP_D1	cFLIP-L	AAVS1	cFLIP-L	cFLIP sg1	one-sample	0.138886	0.208329	N
1C_cFLIP-L_cFLIP_D2	cFLIP-L	AAVS1	cFLIP-L	cFLIP sg2	one-sample	0.457368	0.588045	N
1C_cFLIP-S_PSMD1	cFLIP-S	AAVS1	cFLIP-S	PSMD1	one-sample	6.42334e-06	2.31872e-05	Y
1C_cFLIP-S_cFLIP_D1	cFLIP-S	AAVS1	cFLIP-S	cFLIP sg1	one-sample	0.54482	0.612923	N
1C_cFLIP-S_cFLIP_D2	cFLIP-S	AAVS1	cFLIP-S	cFLIP sg2	one-sample	0.846298	0.846298	N
Test for rescue by re-expression of cFLIP-L or cFLIP-S
test_name	Control_CellLine	Control_sgRNA	Experimental_CellLine	Experimental_sgRNA	test_type	pvalue	FDR	significant
1C_cFLIP-L_Rescue of_PSMD1	ZsGreen	PSMD1	cFLIP-L	PSMD1	two-sample	0.694103	0.694103	N
1C_cFLIP-L_Rescue of_cFLIP_D1	ZsGreen	cFLIP sg1	cFLIP-L	cFLIP sg1	two-sample	0.00148107	0.00444322	Y
1C_cFLIP-L_Rescue of_cFLIP_D2	ZsGreen	cFLIP sg1	cFLIP-L	cFLIP sg2	two-sample	0.0207755	0.0311633	Y
1C_cFLIP-S_Rescue of_PSMD1	ZsGreen	PSMD1	cFLIP-S	PSMD1	two-sample	0.660156	0.694103	N
1C_cFLIP-S_Rescue of_cFLIP_D1	ZsGreen	cFLIP sg1	cFLIP-S	cFLIP sg1	two-sample	9.20702e-05	0.000552421	Y
1C_cFLIP-S_Rescue of_cFLIP_D2	ZsGreen	cFLIP sg1	cFLIP-S	cFLIP sg2	two-sample	0.00823704	0.0164741	Y

### Sheet: 2B
Test for loss of viability
test_name	Control_CellLine	Control_sgRNA	Experimental_CellLine	Experimental_sgRNA	test_type	pvalue	FDR	significant
2B_ZsGreen_PSMD1	ZsGreen	AAVS1	ZsGreen	PSMD1	one-sample	6.06273e-11	2.44e-10	Y
2B_ZsGreen_cFLIP sg1	ZsGreen	AAVS1	ZsGreen	cFLIP sg1	one-sample	2.70368e-12	2.4e-11	Y
2B_KSHV vFLIP_PSMD1	KSHV vFLIP	AAVS1	KSHV vFLIP	PSMD1	one-sample	6.52646e-06	1.74039e-05	Y
2B_KSHV vFLIP_cFLIP sg1	KSHV vFLIP	AAVS1	KSHV vFLIP	cFLIP sg1	one-sample	2.50983e-05	4.01573e-05	Y
2B_MC159L_PSMD1	MC159L	AAVS1	MC159L	PSMD1	one-sample	1.09955e-05	2.1991e-05	Y
2B_MC159L_cFLIP sg1	MC159L	AAVS1	MC159L	cFLIP sg1	one-sample	0.952645	0.952645	N
2B_MC160L_PSMD1	MC160L	AAVS1	MC160L	PSMD1	one-sample	3.02921e-05	4.03895e-05	Y
2B_MC160L_cFLIP sg1	MC160L	AAVS1	MC160L	cFLIP sg1	one-sample	0.00010943	0.000125063	Y
Test for rescue by expression of KSHV vFLIP, MC159L, or MC160L
test_name	Control_CellLine	Control_sgRNA	Experimental_CellLine	Experimental_sgRNA	test_type	pvalue	FDR	significant
2B_KSHV vFLIP_Rel_PSMD1	ZsGreen	PSMD1	KSHV vFLIP	PSMD1	two-sample	0.0438273	0.0876545	N
2B_KSHV vFLIP_Rel_cFLIP sg1	ZsGreen	cFLIP sg1	KSHV vFLIP	cFLIP sg1	two-sample	2.86825e-07	8.60475e-07	Y
2B_MC159L_Rel_PSMD1	ZsGreen	PSMD1	MC159L	PSMD1	two-sample	0.862508	0.862508	N
2B_MC159L_Rel_cFLIP sg1	ZsGreen	cFLIP sg1	MC159L	cFLIP sg1	two-sample	2.50021e-09	1.5e-08	Y
2B_MC160L_Rel_PSMD1	ZsGreen	PSMD1	MC160L	PSMD1	two-sample	0.807846	0.862508	N
2B_MC160L_Rel_cFLIP sg1	ZsGreen	cFLIP sg1	MC160L	cFLIP sg1	two-sample	0.36001	0.540015	N

### Sheet: 2C
Test for reduced viability
test_name	Control_CellLine	Control_sgRNA	Experimental_CellLine	Experimental_sgRNA	test_type	numerical_predictor	categorical_predictor	R-squared	tested_coef	coef	std_err	pvalue	FDR	significant
2C_ZsGreen_PSMD1	ZsGreen	AAVS1	ZsGreen	PSMD1	OLS + t-test	timepoint	None	0.663	day	-0.154939	0.0253689	3.57682e-06	4.7691e-06	Y
2C_ZsGreen_cFLIP sg1	ZsGreen	AAVS1	ZsGreen	cFLIP sg1	OLS + t-test	timepoint	None	0.633	day	-0.119769	0.0209403	8.18236e-06	8.18236e-06	Y
2C_KSHV vFLIP_PSMD1	KSHV vFLIP	AAVS1	KSHV vFLIP	PSMD1	OLS + t-test	timepoint	None	0.708	day	-0.131694	0.0180506	1.31547e-07	2.63095e-07	Y
2C_KSHV vFLIP_cFLIP sg1	KSHV vFLIP	AAVS1	KSHV vFLIP	cFLIP sg1	OLS + t-test	timepoint	None	0.746	day	-0.0958035	0.0119319	2.77843e-08	1.11137e-07	Y
Test for rescue by expression of KSHV vFLIP
test_name	Control_CellLine	Control_sgRNA	Experimental_CellLine	Experimental_sgRNA	test_type	numerical_predictor	categorical_predictor	R-squared	tested_coef	coef	std_err	pvalue	FDR	significant
2C_KSHV vFLIP_Rescue_PSMD1	ZsGreen	PSMD1	KSHV vFLIP	PSMD1	OLS + t-test	timepoint	vFLIP Overexpression[T]	0.727	vFLIP Overexpression[T]	0.0773188	0.0678705	0.130782	0.130782	N
2C_KSHV vFLIP_Rescue_cFLIP sg1	ZsGreen	cFLIP sg1	KSHV vFLIP	cFLIP sg1	OLS + t-test	timepoint	vFLIP Overexpression[T]	0.781	vFLIP Overexpression[T]	0.401807	0.053598	2.25058e-09	4.50117e-09	Y

### Sheet: 4B
Test for loss of viability from sgPSMD1 or sg-cFLIP Rescue ofative to sgAAVS1 after second sgRNA challenge
test_name	Control_CellLine	Control_sgRNA	Experimental_CellLine	Experimental_sgRNA	test_type	pvalue	FDR	significant
4B_AAVS1_PSMD1	AAVS1	AAVS1	AAVS1	PSMD1	one-sample	0.000649001	0.001947	Y
4B_AAVS1_cFLIP_sg1	AAVS1	AAVS1	AAVS1	cFLIP sg1	one-sample	1.1525e-05	6.91498e-05	Y
4B_CASP8 sg1_PSMD1	CASP8 sg1	AAVS1	CASP8 sg1	PSMD1	one-sample	0.00316741	0.00475112	Y
4B_CASP8 sg1_cFLIP_sg1	CASP8 sg1	AAVS1	CASP8 sg1	cFLIP sg1	one-sample	0.541155	0.649386	N
4B_CASP8 sg2_PSMD1	CASP8 sg2	AAVS1	CASP8 sg2	PSMD1	one-sample	0.00137254	0.00274508	Y
4B_CASP8 sg2_cFLIP_sg1	CASP8 sg2	AAVS1	CASP8 sg2	cFLIP sg1	one-sample	0.937268	0.937268	N
Test for rescue in CASP8 KO cell lines compared to control cell line after second sgRNA challenge
test_name	Control_CellLine	Control_sgRNA	Experimental_CellLine	Experimental_sgRNA	test_type	pvalue	FDR	significant
4B_CASP8 sg1_Rescue of_PSMD1	AAVS1	PSMD1	CASP8 sg1	PSMD1	two-sample	0.202826	0.202826	N
4B_CASP8 sg1_Rescue of_cFLIP_sg1	AAVS1	cFLIP sg1	CASP8 sg1	cFLIP sg1	two-sample	0.000237261	0.000474523	Y
4B_CASP8 sg2_Rescue of_PSMD1	AAVS1	PSMD1	CASP8 sg2	PSMD1	two-sample	0.155849	0.202826	N
4B_CASP8 sg2_Rescue of_cFLIP_sg1	AAVS1	cFLIP sg1	CASP8 sg2	cFLIP sg1	two-sample	7.24309e-05	0.000289723	Y

### Sheet: 5B
Test for loss of viability from sgPSMD1 or sg-cFLIP Rescue_of_ative to sgAAVS1 after second sgRNA challenge
test_name	Control_CellLine	Control_sgRNA	Experimental_CellLine	Experimental_sgRNA	test_type	pvalue	FDR	significant
5B_AAVS1_PSMD1	AAVS1	AAVS1	AAVS1	PSMD1	one-sample	0.000513964	0.000734234	Y
5B_AAVS1_cFLIP_sg1	AAVS1	AAVS1	AAVS1	cFLIP sg1	one-sample	0.000216671	0.000388091	Y
5B_TRAIL-R1 sg1_PSMD1	TRAIL-R1 sg1	AAVS1	TRAIL-R1 sg1	PSMD1	one-sample	0.00196559	0.00245699	Y
5B_TRAIL-R1 sg1_cFLIP_sg1	TRAIL-R1 sg1	AAVS1	TRAIL-R1 sg1	cFLIP sg1	one-sample	0.38301	0.38301	N
5B_TRAIL-R1 sg2_PSMD1	TRAIL-R1 sg2	AAVS1	TRAIL-R1 sg2	PSMD1	one-sample	3.90768e-07	3.90768e-06	Y
5B_TRAIL-R1 sg2_cFLIP_sg1	TRAIL-R1 sg2	AAVS1	TRAIL-R1 sg2	cFLIP sg1	one-sample	0.087109	0.0967878	N
5B_TRAIL-R2 sg1_PSMD1	TRAIL-R2 sg1	AAVS1	TRAIL-R2 sg1	PSMD1	one-sample	0.000166656	0.000388091	Y
5B_TRAIL-R2 sg1_cFLIP_sg1	TRAIL-R2 sg1	AAVS1	TRAIL-R2 sg1	cFLIP sg1	one-sample	0.000232854	0.000388091	Y
5B_TRAIL sg1_PSMD1	TRAIL sg1	AAVS1	TRAIL sg1	PSMD1	one-sample	7.16153e-05	0.000358076	Y
5B_TRAIL sg1_cFLIP_sg1	TRAIL sg1	AAVS1	TRAIL sg1	cFLIP sg1	one-sample	0.000208548	0.000388091	Y
Test for rescue in TRAILR1 KO cell lines compared to control cell line after second sgRNA challenge
test_name	Control_CellLine	Control_sgRNA	Experimental_CellLine	Experimental_sgRNA	test_type	pvalue	FDR	significant
5B_TRAIL-R1 sg1_Rescue_of_PSMD1	AAVS1	PSMD1 sg1	TRAIL-R1 sg1	PSMD1	two-sample	0.280025	0.746734	N
5B_TRAIL-R1 sg1_Rescue_of_cFLIP_sg1	AAVS1	cFLIP sg1	TRAIL-R1 sg1	cFLIP sg1	two-sample	0.0225608	0.0902433	N
5B_TRAIL-R1 sg2_Rescue_of_PSMD1	AAVS1	PSMD1 sg1	TRAIL-R1 sg2	PSMD1	two-sample	0.793459	0.793459	N
5B_TRAIL-R1 sg2_Rescue_of_cFLIP_sg1	AAVS1	cFLIP sg1	TRAIL-R1 sg2	cFLIP sg1	two-sample	0.00140483	0.0112386	Y
5B_TRAIL-R2 sg1_Rescue_of_PSMD1	AAVS1	PSMD1 sg1	TRAIL-R2 sg1	PSMD1	two-sample	0.596276	0.758327	N
5B_TRAIL-R2 sg1_Rescue_of_cFLIP_sg1	AAVS1	cFLIP sg1	TRAIL-R2 sg1	cFLIP sg1	two-sample	0.543037	0.758327	N
5B_TRAIL sg1_Rescue_of_PSMD1	AAVS1	PSMD1	TRAIL sg1	PSMD1	two-sample	0.663536	0.758327	N
5B_TRAIL sg1_Rescue_of_cFLIP_sg1	AAVS1	cFLIP sg1	TRAIL sg1	cFLIP sg1	two-sample	0.562176	0.758327	N

### Sheet: 6A
Test for loss of viability from experimental sgRNA
test_name	Control_CellLine	Control_sgRNA	Experimental_CellLine	Experimental_sgRNA	test_type	pvalue	FDR	significant
6A_AAVS1_PSMD1	AAVS1	AAVS1	AAVS1	PSMD1	one-sample	7.3628e-05	0.00017403	Y
6A_AAVS1_cFLIP sg1	AAVS1	AAVS1	AAVS1	CFLAR sg1	one-sample	9.0917e-05	0.000196987	Y
6A_UFM1 sg1_PSMD1	UFM1 sg1	AAVS1	UFM1 sg1	PSMD1	one-sample	6.48506e-05	0.000168611	Y
6A_UFM1 sg1_cFLIP sg1	UFM1 sg1	AAVS1	UFM1 sg1	CFLAR sg1	one-sample	0.537445	0.537445	N
6A_UFM1 sg2_PSMD1	UFM1 sg2	AAVS1	UFM1 sg2	PSMD1	one-sample	2.07423e-05	0.000168611	Y
6A_UFM1 sg2_cFLIP sg1	UFM1 sg2	AAVS1	UFM1 sg2	CFLAR sg1	one-sample	0.005	0.00717222	Y
6A_DDRGK1 sg1_PSMD1	DDRGK1 sg1	AAVS1	DDRGK1 sg1	PSMD1	one-sample	0.000184826	0.000369652	Y
6A_DDRGK1 sg1_cFLIP sg1	DDRGK1 sg1	AAVS1	DDRGK1 sg1	CFLAR sg1	one-sample	0.00103231	0.00178934	Y
6A_DDRGK1 sg2_PSMD1	DDRGK1 sg2	AAVS1	DDRGK1 sg2	PSMD1	one-sample	5.48813e-05	0.000168611	Y
6A_DDRGK1 sg2_cFLIP sg1	DDRGK1 sg2	AAVS1	DDRGK1 sg2	CFLAR sg1	one-sample	0.0130939	0.0154746	Y
6A_JAGN1 sg1_PSMD1	JAGN1 sg1	AAVS1	JAGN1 sg1	PSMD1	one-sample	2.66109e-05	0.000168611	Y
6A_JAGN1 sg1_cFLIP sg1	JAGN1 sg1	AAVS1	JAGN1 sg1	CFLAR sg1	one-sample	0.00112179	0.0018229	Y
6A_JAGN1 sg2_PSMD1	JAGN1 sg2	AAVS1	JAGN1 sg2	PSMD1	one-sample	1.66889e-05	0.000168611	Y
6A_JAGN1 sg2_cFLIP sg1	JAGN1 sg2	AAVS1	JAGN1 sg2	CFLAR sg1	one-sample	0.00316489	0.00484042	Y
6A_CXCR4 sg1_PSMD1	CXCR4 sg1	AAVS1	CXCR4 sg1	PSMD1	one-sample	5.89083e-05	0.000168611	Y
6A_CXCR4 sg1_cFLIP sg1	CXCR4 sg1	AAVS1	CXCR4 sg1	CFLAR sg1	one-sample	0.0244719	0.0265112	Y
6A_CXCR4 sg2_PSMD1	CXCR4 sg2	AAVS1	CXCR4 sg2	PSMD1	one-sample	5.98925e-05	0.000168611	Y
6A_CXCR4 sg2_cFLIP sg1	CXCR4 sg2	AAVS1	CXCR4 sg2	CFLAR sg1	one-sample	0.532617	0.537445	N
6A_UGDH sg1_PSMD1	UGDH sg1	AAVS1	UGDH sg1	PSMD1	one-sample	2.33532e-05	0.000168611	Y
6A_UGDH sg1_cFLIP sg1	UGDH sg1	AAVS1	UGDH sg1	CFLAR sg1	one-sample	0.00905742	0.011214	Y
6A_UGDH sg2_PSMD1	UGDH sg2	AAVS1	UGDH sg2	PSMD1	one-sample	0.000221428	0.000411224	Y
6A_UGDH sg2_cFLIP sg1	UGDH sg2	AAVS1	UGDH sg2	CFLAR sg1	one-sample	0.00524123	0.00717222	Y
6A_CHST15 sg1_PSMD1	CHST15 sg1	AAVS1	CHST15 sg1	PSMD1	one-sample	4.90128e-05	0.000168611	Y
6A_CHST15 sg1_cFLIP sg1	CHST15 sg1	AAVS1	CHST15 sg1	CFLAR sg1	one-sample	0.0223196	0.0252308	Y
6A_CHST15 sg2_PSMD1	CHST15 sg2	AAVS1	CHST15 sg2	PSMD1	one-sample	5.74943e-05	0.000168611	Y
6A_CHST15 sg2_cFLIP sg1	CHST15 sg2	AAVS1	CHST15 sg2	CFLAR sg1	one-sample	0.00796248	0.0103512	Y
Test for rescue from sg-cFLIP induced cell death
test_name	Control_CellLine	Control_sgRNA	Experimental_CellLine	Experimental_sgRNA	test_type	pvalue	FDR	significant
6A_UFM1 sg1_rescue of_PSMD1	AAVS1	PSMD1	UFM1 sg1	PSMD1	two-sample	0.484827	0.581793	N
6A_UFM1 sg1_rescue of_cFLIP sg1	AAVS1	CFLAR sg1	UFM1 sg1	CFLAR sg1	two-sample	0.0342795	0.0747916	N
6A_UFM1 sg2_rescue of_PSMD1	AAVS1	PSMD1	UFM1 sg2	PSMD1	two-sample	0.440381	0.581793	N
6A_UFM1 sg2_rescue of_cFLIP sg1	AAVS1	CFLAR sg1	UFM1 sg2	CFLAR sg1	two-sample	0.000957619	0.00574572	Y
6A_DDRGK1 sg1_rescue of_PSMD1	AAVS1	PSMD1	DDRGK1 sg1	PSMD1	two-sample	0.320401	0.504852	N
6A_DDRGK1 sg1_rescue of_cFLIP sg1	AAVS1	CFLAR sg1	DDRGK1 sg1	CFLAR sg1	two-sample	0.000593966	0.00475173	Y
6A_DDRGK1 sg2_rescue of_PSMD1	AAVS1	PSMD1	DDRGK1 sg2	PSMD1	two-sample	0.370776	0.523449	N
6A_DDRGK1 sg2_rescue of_cFLIP sg1	AAVS1	CFLAR sg1	DDRGK1 sg2	CFLAR sg1	two-sample	0.0295022	0.0708052	N
6A_JAGN1 sg1_rescue of_PSMD1	AAVS1	PSMD1	JAGN1 sg1	PSMD1	two-sample	0.46191	0.581793	N
6A_JAGN1 sg1_rescue of_cFLIP sg1	AAVS1	CFLAR sg1	JAGN1 sg1	CFLAR sg1	two-sample	0.00163702	0.00785768	Y
6A_JAGN1 sg2_rescue of_PSMD1	AAVS1	PSMD1	JAGN1 sg2	PSMD1	two-sample	0.730312	0.730312	N
6A_JAGN1 sg2_rescue of_cFLIP sg1	AAVS1	CFLAR sg1	JAGN1 sg2	CFLAR sg1	two-sample	0.00344753	0.0137901	Y
6A_CXCR4 sg1_rescue of_PSMD1	AAVS1	PSMD1	CXCR4 sg1	PSMD1	two-sample	0.336568	0.504852	N
6A_CXCR4 sg1_rescue of_cFLIP sg1	AAVS1	CFLAR sg1	CXCR4 sg1	CFLAR sg1	two-sample	0.00031345	0.0037614	Y
6A_CXCR4 sg2_rescue of_PSMD1	AAVS1	PSMD1	CXCR4 sg2	PSMD1	two-sample	0.318092	0.504852	N
6A_CXCR4 sg2_rescue of_cFLIP sg1	AAVS1	CFLAR sg1	CXCR4 sg2	CFLAR sg1	two-sample	0.000234865	0.0037614	Y
6A_UGDH sg1_rescue of_PSMD1	AAVS1	PSMD1	UGDH sg1	PSMD1	two-sample	0.674896	0.704239	N
6A_UGDH sg1_rescue of_cFLIP sg1	AAVS1	CFLAR sg1	UGDH sg1	CFLAR sg1	two-sample	0.0600404	0.120081	N
6A_UGDH sg2_rescue of_PSMD1	AAVS1	PSMD1	UGDH sg2	PSMD1	two-sample	0.124205	0.229302	N
6A_UGDH sg2_rescue of_cFLIP sg1	AAVS1	CFLAR sg1	UGDH sg2	CFLAR sg1	two-sample	0.00991523	0.0338766	Y
6A_CHST15 sg1_rescue of_PSMD1	AAVS1	PSMD1	CHST15 sg1	PSMD1	two-sample	0.509533	0.582324	N
6A_CHST15 sg1_rescue of_cFLIP sg1	AAVS1	CFLAR sg1	CHST15 sg1	CFLAR sg1	two-sample	0.0185908	0.0495756	Y
6A_CHST15 sg2_rescue of_PSMD1	AAVS1	PSMD1	CHST15 sg2	PSMD1	two-sample	0.592925	0.646827	N
6A_CHST15 sg2_rescue of_cFLIP sg1	AAVS1	CFLAR sg1	CHST15 sg2	CFLAR sg1	two-sample	0.0112922	0.0338766	Y

### Sheet: S7A
Test for loss of viability from +Dox condition by ADM3100 treatment group
test_name	Guide	Treatment	test_type	pvalue	FDR	significant
S7A_AAVS1_DMSO	AAVS1	DMSO	one-sample	0.441393	0.441393	N
S7A_AAVS1_AMD3100	AAVS1	25 uM AMD3100	one-sample	0.0922624	0.110715	N
S7A_PSMD1_DMSO	PSMD1	DMSO	one-sample	0.0003153	0.0018918	Y
S7A_PSMD1_AMD3100	PSMD1	25 uM AMD3100	one-sample	0.00447731	0.00895463	Y
S7A_CFLIP_DMSO	CFLIP sg1	DMSO	one-sample	0.00292975	0.00878924	Y
S7A_CFLIP_AMD3100	CFLIP sg1	25 uM AMD3100	one-sample	0.00640767	0.0096115	Y
Test for positive rescue versus +Dox treatment by experimental sgRNA
test_name	Guide	test_type	pvalue	FDR	significant
S7A_AMD3100_AAVS1_Rescue	AAVS1	two-sample	0.269811	0.752905	N
S7A_AMD3100_PSMD1_Rescue	PSMD1	two-sample	0.752905	0.752905	N
S7A_AMD3100_CFLIP_sg1_Rescue	CFLIP sg1	two-sample	0.670232	0.752905	N

### Sheet: ANOVAS_FigS5B_S6C_D
One-Way analysis of Variance Results
test_name	Group Variable	Outcome Value	pvalue	significant
S5B_TRAIL_IC50_sgAAVS1	TRAIL Concentration	Relative cell count	0.999605	N
S5B_TRAIL_IC50_sg1_TRAIL-R1	TRAIL Concentration	Relative cell count	0.988624	N
S6C_TRAIL-R1_Non-Perm	sgRNA	Anti-TRAIL-R1 FITC MFI	0.997738	N
S6C_TRAIL-R1_Perm	sgRNA	Anti-TRAIL-R1 FITC MFI	0.99749	N
S6D_TRAIL-R1_mRNA	sgRNA	Relative TRAIL-R1 mRNA	0.98948	N
